# SARS-CoV-2 genome sequencing with Oxford Nanopore Technology and Rapid PCR Barcoding in Bolivia

**DOI:** 10.1101/2021.07.06.451357

**Authors:** Oscar M. Rollano-Peñaloza, Carmen Delgado Barrera, Aneth Vasquez Michel

## Abstract

SARS-CoV-2 genomic surveillance has Illumina technology as the golden standard. However, Oxford Nanopore Technology (ONT) provides significant improvements in accessibility, turnaround time and portability. Characteristics that gives developing countries the opportunity to perform genome surveillance. The most used protocol to sequence SARS-CoV-2 with ONT is an amplicon-sequencing protocol provided by the ARTIC Network which requires DNA ligation. Ligation reagents can be difficult to obtain in countries like Bolivia. Thus, here we provide an alternative for library preparation using the rapid PCR barcoding kit (ONT). We mapped more than 3.9 million sequence reads that allowed us to sequence twelve SARS-CoV-2 genomes from three different Bolivian cities. The average sequencing depth was 324X and the average genome length was 29527 bp. Thus, we could cover in average a 98,7% of the reference genome. The twelve genomes were successfully assigned to four different nextstrain clades (20A, 20B, 20E and 20G) and we could observe two main lineages of SARS-CoV-2 circulating in Bolivia. Therefore, this alternative library preparation for SARS-CoV-2 genome sequencing is effective to identify SARS-CoV-2 variants with high accuracy and without the need of DNA ligation. Hence, providing another tool to perform SARS-CoV-2 genome surveillance in developing countries.
