## Supplementary File 1 for "SARS-CoV-2 genome sequencing with Oxford Nanopore Technology and Rapid PCR Barcoding in Bolivia"

### Sheet: Sheet1
Supplementary Table 1. Public genomes available from GISAID that were considered for the final dataset of the evolutionary history of SARS-CoV-2 variants circulating in Bolivia
Country	Region/Province	GISAID virus name
Argentina	Buenos Aires	INEI100046
Argentina	Buenos Aires	INEI100608
Bolivia	La Paz	Lpz04_final
Bolivia	La Paz	Lpz01_final
Bolivia	La Paz	Lpz02_final
Bolivia	La Paz	Lpz03_final
Bolivia	Potosi	Potosi01_final
Bolivia	Potosi	Potosi02_final
Bolivia	Potosi	Potosi03_final
Bolivia	Potosi	Potosi04_final
Bolivia	Sucre	Sucre01_final
Bolivia	Sucre	Sucre03_final
Bolivia	Sucre	Sucre02_final
Bolivia	Sucre	Sucre04_final
Brazil	Mato Grosso do Sul	MS-1307
Brazil	Mato Grosso do Sul	MS-1963
Brazil	Mato Grosso do Sul	MS-1968
Chile	Antofagasta	AN-19026
Chile	Antofagasta	AN-19059
Chile	Biobío	BI-11400
Chile	Libertador O'Higgins	LI-24052
Chile	Libertador O'Higgins	LI-24054
Chile	Maule	ML-23606
Chile	Maule	ML-23609
Chile	Región Metropolitana	RM-7285
Chile	Región Metropolitana	RM-15750
Chile	Región Metropolitana	RM-13685
Chile	Región Metropolitana	RM-13938
Chile	Región Metropolitana	RM-10943
Chile	Región Metropolitana	RM-11693
Chile	Tarapacá	TA-27174
Paraguay	Asunción	iics_7842
Peru	Arequipa	ARE-UPCH-0370
Peru	Arequipa	ARE-UPCH-0371
Peru	Arequipa	ARE-UPCH-0380
Peru	Arequipa	ARE-UPCH-0381
Peru	Arequipa	ARE-UPCH-0386
Peru	Cajamarca	CAJ-INS-924
Peru	Callao	CAL-INS-736
Peru	Lima	LIM-INS-385
Peru	Lima	LIM-INS-428
Peru	Lima	LIM-INS-438
Peru	Lima	LIM-INS-441
Peru	Lima	LIM-INS-740
Peru	Lima	LIM-INS-907
Peru	Lima	LIM-INS-925
Peru	Lima	LIM-INS-174
